# SPECHTacle: An Efficient Detection and Visualization of Cell Specific Regulation in Single Cell-Based Experiments Using a Novel Combinatorial Computational Tool

**DOI:** 10.64898/2026.11.04.764311

**Authors:** Kathleen M. Specht, Hana C. Schwierling, Matthew J. Robson

## Abstract

Herein, we describe SPECHTacle, a novel computational tool affording the ability to efficiently visualize and delineate the specific cellular population(s) impacted by an experimental paradigm utilizing heterogeneous cell-based samples. SPECHTacle can be employed to efficiently determine, in a cell specific manner, the populations preferentially impacted by treatments, drugs, injuries, disease states, and/or development within datasets continuously being generated across nearly countless subfields in molecular biology. SPECHTacle accomplishes this task by harnessing the power of Waddington optimal transport analysis and Shannon entropy in a combinatorial fashion to distinguish cell populations preferentially altered due to nearly any experimental paradigm and generates a visual representation of cellular entropy (i.e. change) across entire datasets. Ultimately, this allows for efficient determination of specific populations preferentially impacted by an experimental paradigm and identifies populations to target for downstream analyses employing quantitative measurements. We propose that SPECHTacle represents an immediately useful computational tool with the potential to be integrated into single cell-based workflows and greatly enhance the efficiency of both manual and machine-based learning workflows.
