## Supplemental Table 2 for "SPECHTacle: An Efficient Detection and Visualization of Cell Specific Regulation in Single Cell-Based Experiments Using a Novel Combinatorial Computational Tool": SPECHTacle Parameters.csv

Parameter	Name	Description	Range	Character Type	Default
Setup
fig_dir_name =	Directory Folder Name	Names the folder that gets created in the working directory on the computer which holds the saved images from running the code		String	WOT_Fate_Entropy_Maps_Name_Date
adata_file =	File Input	The file path to the .h5ad file that contains the anndata oject for the dataset to be investigated		File Folder Path	"G:\User\Sample_file.h5ad"
Leiden
resolution =	Leiden Resolution		0-1?	Numeric	0.3
Time
4 "Time points"	Timepoint Variables
t0 =	Starting Timepoint	Put in the number that represents the first timepoint involved in the study, or if doing a comparison study make this timepoint 0.0 and assign the control or baseline population to this timepoint.	0+	Numeric	0.0
t1 =	Intermediate Timepoint 1	Put in the number that represents the second timepoint involved in the study.	0+	Numeric	1.0
t2 =	Intermediate Timepoint 2	Put in the number that represents the third timepoint involved in the study.	0+	Numeric	2.0
t3 =	Terminal Timepoint	Put in the number that represents the fourth timepoint involved in the study.	0+	Numeric	3.0
Sample	Sample Variable
S1 =	Sample 1	In quotes put the identifying string of characters from the sample names being used as the sample column to assign each cell to a sample variable.		String	'S1'
Sample: Timepoint	Sample Timepoint Matchups
S#: t#		Pairs samples with timepoints so that cells can be assigned times		String (specifically S#: t#)
Ex: S1: t0	Example Matchup	Pairs Sample 1 with the starting timepoint so that the cells from Sample 1 will be associated with the timepoint t0		String (specifically S#: t#)	S1: t0
WOT
epsilon =	(ε) entropic regularization	"determines the “spread” of cell fates, where larger values give more descendant distributions"	0-1	Numeric	0.1
lambda1 =	(λ1) growth regularization of starting point	"controls the strictness of ancestor-descendant couplings with larger values enforcing strict constraints"	>0	Numeric	3.0
lambda2 =	(λ2) growth regularization of terminal point	"controls the strictness of ancestor-descendant couplings with larger values enforcing strict constraints"	>0	Numeric	80.0
tolerance =	Convergence Threshold	If the amount of change between the previous interation and the curent is above the threshold another iteration will proceed.If the amount of change is below the threshold then the alorithm will assume convergence and stop early.	0-1	Numeric	1.00E-05
max_iter =	Maximum Iterations	Regardless of convergence after this number of interations the algorithm will stop.	1+	Numeric (Integer)	50.0
Plot Settings
bounds =	Axis Color Scale	Sets the tick marks on the axis of all entropy plots so that an area of the scale (9-10 for example) is able to be nuanced.	0-10	String (specifically [#,#]	[0, 2, 4, 6, 7, 8, 9, 10]
bw_method =	Bandwidth	Controls the "tightness" of boundary drawings. If the bandwidth is small, tight detailed boundaries are expected. If large, very rounded oversmoothed boundaries are expected	>0	Numeric	0.1
CT_col =	Celltype Column	Name of the metadata column containing celltype information for the cells		String	"celltype"
