## Supplemental Table 1 for "SPECHTacle: An Efficient Detection and Visualization of Cell Specific Regulation in Single Cell-Based Experiments Using a Novel Combinatorial Computational Tool": wot_clean dependencies.csv

channels:	conda-forge
	defaults
dependencies:	_openmp_mutex=4.5=2_gnu
	aiodns=3.5.0=py310haa95532_1
	aiohappyeyeballs=2.6.1=py310haa95532_0
	aiohttp=3.13.3=py310h02ab6af_0
	aiosignal=1.4.0=py310haa95532_0
	alabaster=0.7.16=py310haa95532_0
	arrow=1.4.0=py310haa95532_0
	astroid=3.3.11=py310haa95532_0
	asttokens=3.0.0=py310haa95532_0
	async-timeout=5.0.1=py310haa95532_0
	asyncssh=2.21.1=py310haa95532_0
	atomicwrites=1.4.0=py_0
	attrs=25.4.0=py310haa95532_2
	autopep8=2.0.4=pyhd3eb1b0_0
	babel=2.17.0=py310haa95532_0
	backports.tarfile=1.2.0=py310haa95532_0
	bcrypt=5.0.0=py310h114bc41_0
	beautifulsoup4=4.14.2=py310haa95532_0
	binaryornot=0.4.4=pyhd3eb1b0_1
	black=25.11.0=py310haa95532_0
	bleach=4.1.0=pyhd3eb1b0_0
	brotlicffi=1.2.0.0=py310h885b0b7_0
	bzip2=1.0.8=h2bbff1b_6
	c-ares=1.34.5=h731ff69_0
	ca-certificates=2026.1.4=h4c7d964_0
	cattrs=25.3.0=py310hdf80283_0
	certifi=2026.01.04=py310haa95532_0
	cffi=2.0.0=py310h02ab6af_1
	chardet=5.2.0=py310haa95532_0
	charset-normalizer=3.4.4=py310haa95532_0
	click=8.2.1=py310haa95532_1
	cloudpickle=3.1.2=py310haa95532_0
	colorama=0.4.6=py310haa95532_0
	comm=0.2.3=py310haa95532_0
	cookiecutter=2.6.0=py310haa95532_1
	cryptography=46.0.3=py310habbc9f9_0
	debugpy=1.8.16=py310h885b0b7_1
	decorator=5.2.1=py310haa95532_0
	defusedxml=0.7.1=pyhd3eb1b0_0
	diff-match-patch=20200713=pyhd3eb1b0_0
	dill=0.4.0=py310haa95532_0
	docstring-to-markdown=0.17=py310haa95532_0
	docutils=0.21.2=py310haa95532_1
	executing=2.2.1=py310haa95532_0
	expat=2.7.3=h885b0b7_4
	flake8=7.1.1=py310haa95532_0
	frozenlist=1.8.0=py310h885b0b7_0
	glpk=5.0=h8ffe710_0
	gmp=6.3.0=hfeafd45_2
	icu=73.1=h6c2663c_0
	idna=3.11=py310haa95532_0
	igraph=0.10.16=h9f42cb0_0
	imagesize=1.4.1=py310haa95532_0
	importlib-metadata=8.7.0=py310haa95532_0
	inflection=0.5.1=py310haa95532_0
	intervaltree=3.2.1=pyhd3eb1b0_0
	ipykernel=6.31.0=py310h4442805_0
	ipython=8.30.0=py310haa95532_0
	ipython_pygments_lexers=1.1.1=py310haa95532_0
	isort=6.1.0=py310haa95532_0
	jaraco.classes=3.4.0=py310haa95532_0
	jaraco.context=6.0.0=py310haa95532_0
	jaraco.functools=4.4.0=py310haa95532_0
	jedi=0.19.2=py310haa95532_0
	jellyfish=1.2.1=py310h114bc41_0
	jinja2=3.1.6=py310haa95532_0
	jpeg=9f=ha349fce_0
	jsonschema=4.25.1=py310haa95532_0
	jsonschema-specifications=2025.9.1=py310haa95532_0
	jupyter_client=8.8.0=py310haa95532_0
	jupyter_core=5.9.1=py310haa95532_0
	jupyterlab_pygments=0.3.0=py310haa95532_0
	keyring=25.7.0=py310haa95532_0
	leidenalg=0.10.2=py310hc11dad7_1
	libblas=3.11.0=5_hf2e6a31_mkl
	libclang13=20.1.8=default_hccbf073_0
	libexpat=2.7.3=h885b0b7_4
	libffi=3.4.4=hd77b12b_1
	libgcc=15.2.0=h8ee18e1_16
	libgomp=15.2.0=h8ee18e1_16
	libhwloc=2.12.1=default_h88281d1_1000
	libiconv=1.18=hc1393d2_2
	libkrb5=1.21.3=h885b0b7_4
	liblapack=3.11.0=5_hf9ab0e9_mkl
	libleidenalg=0.11.1=h91493d7_0
	libllvm20=20.1.8=h3aa9ab2_0
	libpng=1.6.50=h46444df_0
	libpq=17.6=h652a1e2_0
	libsodium=1.0.20=h83e8143_0
	libspatialindex=1.9.3=h6c2663c_0
	libuv=1.48.0=h827c3e9_0
	libwinpthread=12.0.0.r4.gg4f2fc60ca=h57928b3_10
	libxml2=2.13.9=h741aa76_0
	libzlib=1.3.1=h02ab6af_0
	llvm-openmp=21.1.8=h4fa8253_0
	lsprotocol=2025.0.0=py310haa95532_0
	lz4-c=1.9.4=h2bbff1b_1
	markdown-it-py=4.0.0=py310haa95532_1
	markupsafe=3.0.2=py310h827c3e9_0
	matplotlib-inline=0.2.1=py310haa95532_0
	mccabe=0.7.0=pyhd3eb1b0_0
	mdurl=0.1.2=py310haa95532_0
	mistune=3.1.2=py310haa95532_0
	mkl=2025.3.0=hac47afa_455
	more-itertools=10.8.0=py310haa95532_0
	multidict=6.7.0=py310h02ab6af_0
	mypy_extensions=1.0.0=py310haa95532_0
	nbclient=0.10.2=py310haa95532_0
	nbconvert=7.16.6=py310haa95532_0
	nbconvert-core=7.16.6=py310haa95532_0
	nbconvert-pandoc=7.16.6=py310haa95532_0
	nbformat=5.10.4=py310haa95532_0
	nest-asyncio=1.6.0=py310haa95532_0
	numpydoc=1.10.0=py310haa95532_0
	packaging=25.0=py310haa95532_1
	pandoc=3.8=haa95532_0
	pandocfilters=1.5.1=py310haa95532_0
	parso=0.8.5=py310haa95532_0
	pathspec=0.12.1=py310haa95532_1
	pexpect=4.9.0=py310haa95532_1
	pickleshare=0.7.5=pyhd3eb1b0_1003
	pip=25.3=pyhc872135_0
	platformdirs=4.5.0=py310haa95532_0
	pluggy=1.5.0=py310haa95532_0
	prompt-toolkit=3.0.52=py310haa95532_1
	prompt_toolkit=3.0.52=hd3eb1b0_1
	propcache=0.4.1=py310h02ab6af_0
	psutil=7.0.0=py310h02ab6af_1
	ptyprocess=0.7.0=pyhd3eb1b0_3
	pure_eval=0.2.3=py310haa95532_0
	pycares=4.10.0=py310he29e43d_0
	pycodestyle=2.12.1=py310haa95532_0
	pycparser=2.23=py310haa95532_0
	pydocstyle=6.3.0=py310haa95532_1
	pyflakes=3.2.0=py310haa95532_0
	pygithub=2.8.1=py310haa95532_0
	pygments=2.19.2=py310haa95532_0
	pyjwt=2.10.1=py310haa95532_1
	pylint=3.3.8=py310haa95532_1
	pylint-venv=3.0.3=py310haa95532_0
	pyls-spyder=0.4.0=pyhd3eb1b0_0
	pynacl=1.6.0=py310h581ae37_0
	pyqt=5.15.11=py310h816affc_0
	pyqt5-sip=12.17.0=py310h02ab6af_0
	pyqtwebengine=5.15.11=py310h01f5876_0
	pysocks=1.7.1=py310haa95532_1
	python=3.10
	python-dateutil=2.9.0post0=py310haa95532_2
	python-fastjsonschema=2.21.2=py310haa95532_0
	python-igraph=0.11.9=py310h73ae2b4_3
	python-lsp-black=2.0.0=py310haa95532_1
	python-lsp-jsonrpc=1.1.2=pyhd3eb1b0_0
	python-lsp-ruff=2.3.0=py310haa95532_0
	python-lsp-server=1.13.1=py310hbc747e5_0
	python-slugify=8.0.4=py310haa95532_0
	python-tzdata=2025.3=pyhd3eb1b0_0
	python_abi=3.10=2_cp310
	pytokens=0.3.0=py310haa95532_0
	pytoolconfig=1.2.6=py310haa95532_0
	pyuca=1.2=py310haa95532_1
	pywin32=311=py310h885b0b7_0
	pywin32-ctypes=0.2.3=py310haa95532_0
	pyyaml=6.0.3=py310hb9a58be_0
	pyzmq=27.1.0=py310h7149c55_1
	qdarkstyle=3.2.3=pyhd3eb1b0_0
	qt-main=5.15.2=h8b2cd8b_13
	qt-webengine=5.15.9=h5bd16bc_7
	qtawesome=1.4.0=py310haa95532_0
	qtconsole=5.7.0=py310haa95532_0
	qtpy=2.4.3=py310haa95532_0
	referencing=0.37.0=py310haa95532_0
	requests=2.32.5=py310haa95532_1
	rich=14.2.0=py310haa95532_0
	rope=1.14.0=py310haa95532_0
	rpds-py=0.28.0=py310h114bc41_0
	rtree=1.4.1=py310h1e5ca3c_0
	ruff=0.14.10=py310h114bc41_0
	setuptools=80.9.0=py310haa95532_0
	sip=6.12.0=py310h706e071_0
	six=1.17.0=py310haa95532_0
	snowballstemmer=3.0.1=py310haa95532_0
	sortedcontainers=2.4.0=pyhd3eb1b0_0
	soupsieve=2.5=py310haa95532_0
	sphinx=7.3.7=py310h827c3e9_1
	sphinxcontrib-applehelp=2.0.0=pyhd3eb1b0_1
	sphinxcontrib-devhelp=2.0.0=pyhd3eb1b0_0
	sphinxcontrib-htmlhelp=2.1.0=pyhd3eb1b0_0
	sphinxcontrib-jsmath=1.0.1=pyhd3eb1b0_0
	sphinxcontrib-qthelp=2.0.0=pyhd3eb1b0_1
	sphinxcontrib-serializinghtml=2.0.0=pyhd3eb1b0_0
	spyder=6.1.0=py310h2ba046a_2
	spyder-kernels=3.1.2=py310h4442805_0
	sqlite=3.51.1=hda9a48d_0
	stack_data=0.6.3=py310haa95532_0
	superqt=0.7.6=py310hdfb3b6f_0
	tbb=2022.3.0=hd094cb3_1
	text-unidecode=1.3=pyhd3eb1b0_0
	textdistance=4.6.3=py310hbc747e5_1
	texttable=1.7.0=pyhd8ed1ab_1
	three-merge=0.1.1=pyhd3eb1b0_0
	tinycss2=1.5.1=py310haa95532_0
	tk=8.6.15=hf199647_0
	tomli=2.4.0=py310haa95532_0
	tomlkit=0.13.3=py310haa95532_0
	tornado=6.5.4=py310h02ab6af_0
	traitlets=5.14.3=py310haa95532_0
	typing-extensions=4.15.0=py310haa95532_0
	typing_extensions=4.15.0=py310haa95532_0
	tzdata=2025c=he532380_0
	ucrt=10.0.22621.0=haa95532_0
	ujson=5.11.0=py310h885b0b7_0
	urllib3=2.6.3=py310haa95532_0
	vc=14.3=h2df5915_10
	vc14_runtime=14.44.35208=h4927774_10
	vs2015_runtime=14.44.35208=ha6b5a95_10
	watchdog=6.0.0=py310haa95532_0
	wcwidth=0.2.14=py310haa95532_0
	webencodings=0.5.1=py310haa95532_1
	whatthepatch=1.0.7=py310haa95532_0
	wheel=0.45.1=py310haa95532_0
	win_inet_pton=1.1.0=py310haa95532_1
	winloop=0.3.1=py310h913537a_0
	xz=5.6.4=h4754444_1
	yaml=0.2.5=he774522_0
	yapf=0.43.0=py310haa95532_0
	yarl=1.22.0=py310h02ab6af_0
	zeromq=4.3.5=h6c54ac7_1
	zipp=3.23.0=py310haa95532_0
	zlib=1.3.1=h02ab6af_0
	zstd=1.5.7=h56299aa_0
	pip:
		anndata==0.11.4
		array-api-compat==1.13.0
		contourpy==1.3.2
		cycler==0.12.1
		exceptiongroup==1.3.1
		fonttools==4.61.1
		h5py==3.15.1
		joblib==1.5.3
		kiwisolver==1.4.9
		legacy-api-wrap==1.5
		llvmlite==0.46.0
		matplotlib==3.10.8
		narwhals==2.15.0
		natsort==8.4.0
		networkx==3.4.2
		numba==0.63.1
		numpy==2.2.6
		pandas==2.3.3
		patsy==1.0.2
		pillow==12.1.0
		plotly==6.5.2
		pot==0.9.6.post1
		pynndescent==0.6.0
		pyparsing==3.3.1
		pytz==2025.2
		qstylizer==0.2.2
		scanpy==1.11.5
		scikit-learn==1.7.2
		scipy==1.15.3
		seaborn==0.13.2
		session-info2==0.3
		statsmodels==0.14.6
		threadpoolctl==3.6.0
		tqdm==4.67.1
		umap-learn==0.5.11
		wot==1.0.8.post2
